# Cellular and molecular signatures of *in vivo* GABAergic neurotransmission in the human brain

**DOI:** 10.1101/2021.06.17.448812

**Authors:** PB Lukow, D Martins, M Veronese, AC Vernon, P McGuire, FE Turkheimer, G Modinos

## Abstract

Diverse GABAergic interneuron microcircuits orchestrate information processing in the brain. Understanding the cellular and molecular composition of these microcircuits, and whether these can be imaged by available non-invasive *in vivo* methods is crucial for the study of GABAergic neurotransmission in health and disease. Here, we use human gene expression data and state-of-the-art imaging transcriptomics to uncover co-expression patterns between GABA_A_ receptor subunits and interneuron subtype-specific markers, and to decode the cellular and molecular signatures of gold-standard GABA PET radiotracers, [^11^C]Ro15-4513 and [^11^C]flumazenil. We find that the interneuron marker somatostatin is co-expressed with GABA_A_ receptor-subunit genes *GABRA5* and *GABRA2*, and their distribution maps onto [^11^C]Ro15-4513 binding *in vivo*. In contrast, the interneuron marker parvalbumin co-expressed with more predominant GABA_A_ receptor subunits (*GABRA1, GABRB2* and *GABRG2*), and their distribution tracks [^11^C]flumazenil binding *in vivo*. These results have important implications for the non-invasive study of GABAergic microcircuit dysfunction in psychiatric conditions.
