## Supplementary table 2 for "Cellular and molecular signatures of *in vivo* GABAergic neurotransmission in the human brain"

Supplementary Table 2. Results from the first principal component of the cluster-wise PLS regression analysis for [11C]Ro15-4513.
	Cluster	Weight (Z)	pFDR
1	MEdarkgrey	6.179291074	1.67E-08
2	MElightgreen	4.801363961	1.02E-05
3	MEivory	4.286514859	9.44E-05
4	MEdarkgreen	4.020209207	0.000251968
5	MEsienna3	3.798450068	0.000473212
6	MEdarkslateblue	3.129752489	0.003249139
7	MEbisque4	2.946924467	0.005215463
8	MEdarkmagenta	2.767809292	0.008151645
9	MEdarkturquoise	2.737486995	0.008471972
10	MEpaleturquoise	2.411606182	0.019663957
11	MEplum2	2.382212356	0.020337874
12	MEblue	2.264236463	0.025522873
13	MEsteelblue	2.11120137	0.034755007
14	MEgreen	1.850958216	0.059591596
15	MEgreenyellow	1.74287027	0.070508774
16	MEthistle2	1.663587883	0.080679522
17	MEorange	1.456878229	0.114360604
18	MEplum1	1.197725246	0.169054806
19	MEturquoise	0.856932824	0.248256885
20	MEroyalblue	0.541630925	0.347497554
21	MEskyblue3	0.472703497	0.367712067
22	MEpink	0.440795343	0.368167885
23	MEcyan	0.070699225	0.481069913
24	MEsalmon	-0.034533974	0.486225675
25	MEred	-0.076959758	0.481069913
26	MEbrown4	-0.109267015	0.481069913
27	MElightcyan	-0.184838944	0.462234154
28	MEmagenta	-0.432285046	0.368167885
29	MEdarkorange	-0.601938972	0.330874042
30	MEfloralwhite	-0.654128641	0.317589338
31	MElightyellow	-0.902468174	0.238425343
32	MEdarkred	-1.021538682	0.204666195
33	MEdarkorange2	-1.106439377	0.183735425
34	MEyellowgreen	-1.173543325	0.169054806
35	MEpurple	-1.1768059	0.169054806
36	MEmidnightblue	-1.188991379	0.169054806
37	MEviolet	-1.602023026	0.088684796
38	MEthistle1	-1.823893265	0.061116326
39	MEyellow	-2.05948196	0.037987051
40	MEbrown	-2.136585732	0.033936969
41	MElightcyan1	-2.328466299	0.02248136
42	MEdarkolivegreen	-2.472414347	0.017446503
43	MEskyblue	-2.898922026	0.005726852
44	MEtan	-3.103793867	0.003311644
45	MEsalmon4	-3.135462714	0.003249139
46	MEblack	-3.393995167	0.00149242
47	MEwhite	-3.561280555	0.000872301
48	MElightsteelblue1	-3.645655265	0.000693449
49	MEgrey60	-3.735454148	0.000541311
50	MEmediumpurple3	-3.862626577	0.000416648
51	MEsaddlebrown	-4.924395367	7.33E-06
52	MEorangered4	-5.52214487	4.35E-07
