## Supplementary table 4 for "Cellular and molecular signatures of *in vivo* GABAergic neurotransmission in the human brain"

Supplementary Table 4. Results from the first principal component of the cluster-wise PLS regression analysis for [11C]flumazenil.
	Cluster	Weight (Z)	pFDR
1	MEmagenta	7.484143079	1.87E-12
2	MElightyellow	6.08459998	7.59E-09
3	MEbrown4	5.524016046	1.72E-07
4	MEroyalblue	5.134725354	1.22E-06
5	MElightcyan	4.332355826	5.48E-05
6	MEskyblue3	3.95017897	0.000203041
7	MEskyblue	3.731318643	0.000412707
8	MEtan	3.443452712	0.001148674
9	MElightcyan1	2.990098465	0.004028375
10	MEdarkolivegreen	2.973304713	0.00403153
11	MEturquoise	2.555484996	0.013128754
12	MEblue	2.475457407	0.015042202
13	MEsalmon4	1.980099673	0.04769233
14	MEdarkturquoise	1.644588044	0.08129452
15	MEmediumpurple3	1.18490925	0.166208091
16	MEorangered4	1.055064974	0.19426374
17	MEbisque4	1.021104473	0.199683214
18	MEsaddlebrown	0.475216344	0.383731448
19	MEgreen	0.404798811	0.402575782
20	MEorange	0.292434321	0.425932315
21	MEcyan	0.225194214	0.435306092
22	MEsienna3	0.223907525	0.435306092
23	MEbrown	0.06778034	0.472980247
24	MEfloralwhite	-0.088416021	0.472980247
25	MElightgreen	-0.205569633	0.435306092
26	MEwhite	-0.29973844	0.425932315
27	MEviolet	-0.389690022	0.402575782
28	MEsteelblue	-0.546862901	0.361816573
29	MEdarkgrey	-0.902356052	0.232647847
30	MEivory	-1.167720517	0.166208091
31	MEthistle2	-1.17319291	0.166208091
32	MElightsteelblue1	-1.18094228	0.166208091
33	MEblack	-1.198758777	0.166208091
34	MEmidnightblue	-1.480200654	0.109373102
35	MEyellowgreen	-1.762403218	0.065420357
36	MEdarkgreen	-1.819853686	0.059610451
37	MEpurple	-1.875607274	0.054428962
38	MEplum2	-1.907211159	0.052458017
39	MEthistle1	-1.9460566	0.049735054
40	MEgrey60	-2.069326878	0.04005604
41	MEsalmon	-2.159076497	0.033414585
42	MEdarkorange	-2.5306451	0.013455353
43	MEdarkred	-2.840670562	0.005852443
44	MEpaleturquoise	-3.040184167	0.003616042
45	MEyellow	-3.152218324	0.00263307
46	MEdarkslateblue	-3.313165931	0.001598935
47	MEdarkmagenta	-3.352580047	0.001486867
48	MEdarkorange2	-3.742202516	0.000412707
49	MEgreenyellow	-4.15636617	9.34E-05
50	MEplum1	-4.20666643	8.42E-05
51	MEpink	-6.13142647	7.55E-09
52	MEred	-6.396918354	2.06E-09
